# Projecting the futures of plant traits across habitats in Central Europe

**DOI:** 10.1101/2022.06.06.494936

**Authors:** Marina Golivets, Sonja Knapp, Franz Essl, Bernd Lenzner, Guillaume Latombe, Brian Leung, Ingolf Kühn

**Author notes:** Corresponding author: Marina Golivets, Department of Community Ecology, Helmholtz Centre for Environmental Research – UFZ, Theodor-Lieser-Str. 4, 06120, Halle, Germany.

## Abstract

Many plant traits covary with environmental gradients, reflecting shifts in adaptive strategies under changing conditions and thus providing information about potential consequences of future environmental change for vegetation and ecosystem functioning. Despite extensive efforts to map trait–environment relationships, the evidence remains heterogeneous and often conflicting, partially because of insufficient consideration of distinct trait syndromes for certain growth forms and habitats. Moreover, it is unclear whether traits of non-native and native plant taxa respond similarly to environmental gradients, limiting our ability to assess the consequences of future plant invasions. Here, using comprehensive data for Germany and the Czech Republic and a Bayesian multilevel modeling framework, we assessed relationships between three major plant traits (maximum height, *H*_max_; specific leaf area, *SLA*; and seed mass, *SM*) and environmental factors (7 climate variables and percentage of urban land cover) for native and non-native woody and herbaceous plant assemblages across six broad habitat types. We projected the trait change in these assemblages under future environmental change scenarios until 2081–2100 and quantified the change in trait difference between native and non-native plants. Our models depicted multiple trait–environment relationships, with several important differences attributed to biogeographical status and woodiness within and across habitat types. The overall magnitude of trait change is projected to be greater for non-native than native taxa and to increase under more extreme scenarios. Native woody plant assemblages may generally experience an increase across all three traits, whereas woody non-natives may decline in *H*_max_ and increase in *SLA* and *SM*. Herbaceous *H*_max_ is expected to increase and *SLA* to decrease in most habitats. The obtained trait projections highlight the conditions under which non-native plants may prevail over natives and vice versa and can serve as a starting point for projecting future changes in ecosystem functions and services.
