## Supplementary material for "Projecting the futures of plant traits across habitats in Central Europe": Table S1

### Sheet: Sheet1
source	habitat_original	habitat_broad
BiolFlor	H1.1.2 schlickige Flachküsten (Binnenküste), Wattflächen	grasslands
BiolFlor	H1.1.2.1.2 Schlickwatt, Quellerwatt	grasslands
BiolFlor	H1.1.2.1.4 Sommertrockene Halophyten-Pionierfluren	grasslands
BiolFlor	H1.1.2.3 Sandwatt	grasslands
BiolFlor	H1.1.2.3.2 Sandwatt, Quellerwatt	grasslands
BiolFlor	H1.1.3 Salzwiesen	grasslands
BiolFlor	H1.1.3.1 Andelrasen	grasslands
BiolFlor	H1.1.3.2 Strandnelkenrasen, Salzbinsenweiden	grasslands
BiolFlor	H1.1.3.3 kurzlebige Salzbodengesellschaften	grasslands
BiolFlor	H1.1.3.4 Ephemere, wechselhaline Strand-Mastkrautfluren	grasslands
BiolFlor	H1.2.2.2 Spülsäume	grasslands
BiolFlor	H1.2.2.3 Vordünen	grasslands
BiolFlor	H1.2.2.4 Strandhaferdünen (Weißdünen)	grasslands
BiolFlor	H1.2.2.5 Sandflächen oberhalb der Salzgrenze, Graudünen	grasslands
BiolFlor	H1.2.2.5.1 Graudünen, Rasen	grasslands
BiolFlor	H1.2.2.6 Braundünen	heaths and scrub
BiolFlor	H1.2.2.7 Dünentäler	heaths and scrub
BiolFlor	H1.2.2.7.1 Dünentäler, trocken	heaths and scrub
BiolFlor	H1.2.2.7.2 Dünentäler, feucht	heaths and scrub
BiolFlor	H1.3 Brackwasserformationen	wetland
BiolFlor	H1.3.2.1 amphibisch, Brackwasserröhrichte	wetland
BiolFlor	H2 Binnensalzstellen	wetland|grasslands
BiolFlor	H2.2.1 künstliche Salzstellen, Salinen (inkl. Gradierwerke u. ä.)	grasslands
BiolFlor	H2.2.3.3 Zechenteiche u. Bergehalden, kurzlebige Salzboden-Gesellschaften	grasslands
BiolFlor	H2.2.3.4 Zechenteiche u. Bergehalden, Strandnelkenrasen u. Salzbinsenweiden	grasslands
BiolFlor	H2.2.3.5 Zechenteiche u. Bergehalden, Strandsimsenröhrichte	wetland
BiolFlor	H3.1.2 Ästuare, Süßwasserwatten	wetland
BiolFlor	H3.1.3 Ästuare, Röhrichte	wetland
BiolFlor	H3.1.4 Ästuare, Hochstaudenfluren von diversen Endemiten u. Neophyten	wetland
BiolFlor	H3.1.5 Ästuare, Tideauenwald	forest
BiolFlor	H3.2.2 Deltabildungen, Süßwasserwatten	wetland
BiolFlor	H3.2.3 Deltabildungen, Röhrichte	wetland
BiolFlor	H3.2.4 Deltabildungen, Hochstaudenfluren von diversen Endemiten u. Neophyten	wetland
BiolFlor	H3.2.5 Deltabildungen, Tideauenwald	forest
BiolFlor	L2 Quellgewässer, Quellfluren	wetland
BiolFlor	L2.1 Tümpelquellen (Limnokrenen)	wetland
BiolFlor	L2.1.1 Tümpelquellen (Limnokrenen), beschattet	wetland
BiolFlor	L2.1.1.1 Tümpelquellen (Limnokrenen), beschattet, temporär	wetland
BiolFlor	L2.1.2 Tümpelquellen (Limnokrenen), teilbeschattet	wetland
BiolFlor	L2.2 Karstquelltöpfe	wetland
BiolFlor	L2.2.1.1 Karstquelltöpfe, beschattet, temporär	wetland
BiolFlor	L2.2.2 Karstquelltöpfe, teilbeschattet	wetland
BiolFlor	L2.3 Sicker- u. Rieselquellen u. Sumpfquellen (Helokrenen)	wetland
BiolFlor	L2.3.1.1 Sicker- u. Rieselquellen u. Sumpfquellen (Helokrenen), kalkarm (Weichwasser), montan	wetland
BiolFlor	L2.3.1.2 Sicker- u. Rieselquellen u. Sumpfquellen (Helokrenen), kalkarm (Weichwasser), alpin	wetland
BiolFlor	L2.3.2 Sicker- u. Rieselquellen u. Sumpfquellen (Helokrenen), kalkreich (Hartwasser)	wetland
BiolFlor	L2.3.3 Sicker- u. Rieselquellen u. Sumpfquellen (Helokrenen), Waldquellfluren	wetland
BiolFlor	L2.5 Quellbäche	wetland
BiolFlor	L2.6 Thermalquellen	wetland
BiolFlor	L3 Stehende Gewässer (inkl. Ufer- u. Verlandungsbereiche ohne Gehölze)	wetland
BiolFlor	L3.1 Seen	wetland
BiolFlor	L3.1.5 Seen, Großröhrichte der Seen	wetland
BiolFlor	L3.2 seeähnliche Altwasser von Flüssen	wetland
BiolFlor	L3.2.5 seeähnliche Altwasser von Flüssen, Großröhrichte	wetland
BiolFlor	L3.3.7 einjähriger Bewuchs trockengefallener Teichböden u. Ackersenken, temporäre Kleingewässer	wetland
BiolFlor	L3.3.7.1 Teichböden temporärer Kleingewässer	wetland
BiolFlor	L3.3.7.2 Temporäre Kleingewässer (Tümpel) mit Zwergpflanzengesellschaften wechselfeuchter Standorte	wetland
BiolFlor	L3.3.7.3 Temporäre Kleinstgewässer (Tümpel) mit erhöhter Salzkonzentration	wetland
BiolFlor	L3.4 Kleinstgewässer	wetland
BiolFlor	L3.5 Stauseen	wetland
BiolFlor	L3.6 kommerzielle Fischteiche	wetland
BiolFlor	L3.7 Zierteiche u. Gartenteiche	wetland
BiolFlor	L3.7.5 Röhrichte an Zierteichen und Gartenteichen	wetland
BiolFlor	L3.8 Rieselfelder u. Klärteiche (Zuckerfabriken u.ä.)	wetland
BiolFlor	L3.9 Kiesgruben- u. Steinbruchs- u. Tagebaugewässer in Sandgruben (o. a. Bodenabbau)	wetland
BiolFlor	L3.9.5 Kiesgruben- u. Steinbruchs- u. Tagebaugewässer in Sandgruben (o. a. Bodenabbau), Großröhrichte (Schilf u. Rohrkolben)	wetland
BiolFlor	L3.9.7.1 alle Gewässertypen von Seen bis zu Sandgruben, einjähriger Bewuchs trockengefallener Teichböden u. Ackersenken, Teichböden in Kiesgruben, Steinbruchs- und Tagebaugewässern	wetland
BiolFlor	L3.9.7.3 Kiesgruben- u. Steinbruchs- u. Tagebaugewässer in Sandgruben, Standorte mit erhöhter Bodensalzkonzentration	wetland
BiolFlor	L4.1 Bäche, kleine Flüsse, stark fließend (meist sommerkalt) (Rhitral)	wetland
BiolFlor	L4.1.4 Bach-Kleinröhrichte	wetland
BiolFlor	L4.1.5 Buhnen und Steinpackungen an kleinen Flüssen, stark fließend	wetland
BiolFlor	L4.1.6 Uferböschungen an Bächen und kleinen Flüssen	wetland
BiolFlor	L4.2 große Flüsse u. Ströme, langsam fließend (meist sommerwarm) (Potamal)	wetland
BiolFlor	L4.2.5 Buhnen und Steinpackungen an großen Flüssen und Strömen, langsam fließend	wetland
BiolFlor	L4.2.6 Uferböschungen großer Flüsse u. Ströme, langsam fließend	wetland
BiolFlor	L4.3 Altläufe in Verbindung mit dem Fluss	wetland
BiolFlor	L4.3.6 Uferböschungen an Altläufen in Verbindung mit einem Fluß	wetland
BiolFlor	L4.4 kleine, langsam fließende Gräben	wetland
BiolFlor	L4.5 temporäre Fließgewässer	wetland
BiolFlor	L4.6 Wasserfälle	wetland
BiolFlor	L4.7 technisch ausgebaute Fließgewässer	wetland
BiolFlor	L4.8 Stauhaltungen in Flüssen	wetland
BiolFlor	L4.9 Kanäle u. träge fließende Kunstgewässer	wetland
BiolFlor	L5 Fluss- u. Bachauen-Lebensräume	wetland
BiolFlor	L5.1 Gebirgs-fluss- u. Bachauen	wetland
BiolFlor	L5.1.1 Flussgeröllfluren, alpine Schwemmuferfluren	wetland
BiolFlor	L5.1.2 Auengebüsche (Weiden, Grünerlen u.a.)	heaths and scrub
BiolFlor	L5.1.2.2.2 Auengebüsche (Weiden, Grünerlen u.a.)	heaths and scrub
BiolFlor	L5.1.3 Auenwälder (Weiden, Grauerlen)	forest
BiolFlor	L5.2 Fluss- u. Bachauen tieferer Lagen	heaths and scrub
BiolFlor	L5.2.1 Auengebüsche (Korb- u. Mandelweiden u.a.)	heaths and scrub
BiolFlor	L5.2.2 Weichholz-Auenwälder (Silberweiden u.a.)	forest
BiolFlor	L5.2.3 Hartholz-Auenwälder (Ulmen-Eschen-Eichen-Auenwälder)	forest
BiolFlor	L5.2.3.1 Eichen-Ulmen-Auenwälder der Flüsse	forest
BiolFlor	L5.2.3.2 Bachauen, von Schwarzerle dominiert	forest
BiolFlor	L5.2.4 einjähriger Bewuchs trockenfallender Flussufer	wetland
BiolFlor	L5.2.4.1 stickstoffliebende Wasserpfeffer-Zweizahn-Uferfluren	wetland
BiolFlor	L5.2.4.2 stickstoffliebende Flussmeldenfluren	wetland
BiolFlor	L5.2.5 stickstoffliebende Ufer-Hochstaudenfluren	wetland
BiolFlor	L5.2.5.4 Mädesüß-Uferfluren	grasslands
BiolFlor	L5.2.5.5 Flussgreiskraut-Stromtal-Staudensäume	wetland
BiolFlor	L5.2.5.6 Zaunwinden-Nesselseide-Schleier	wetland
BiolFlor	L5.2.5.8 Flutmulden	wetland
BiolFlor	S SEMITERRESTRISCHE LEBENSRÄUME	wetland
BiolFlor	S1 Hochmoore (bis Übergangsmoore) ohne Gehölze	wetland
BiolFlor	S1.1 Schlenken, Kolke	wetland
BiolFlor	S1.2 Schwingrasen	wetland
BiolFlor	S1.3 Bultkomplexe	wetland
BiolFlor	S1.3.2 Bultkomplexe, zwergstrauchreich, subkontinental-montan	wetland
BiolFlor	S1.4.1 wasserreiche Torfstiche	wetland
BiolFlor	S1.5 abgetorfte Flächen	wetland
BiolFlor	S2 Hochmoor-Randsümpfe, Zwischenmoore u. Niedermoore ohne Gehölze	wetland
BiolFlor	S2.1 Großseggenriede	wetland
BiolFlor	S2.2 Kleinseggenriede	wetland
BiolFlor	S2.2.1 Braunseggensümpfe u. a. kalkarme Riede	wetland
BiolFlor	S2.2.2 Davallseggen- u. a. Kalkniedermoore	wetland
BiolFlor	S2.2.2.1 Davallseggen- u. a. Kalkniedermoore, in Küstendünen	wetland
BiolFlor	S2.2.2.2 Davallseggen- u. a. Kalkniedermoore, im Alpenraum	wetland
BiolFlor	S2.2.3 alpine Schwemmufer-Gesellschaften u. Rieselfluren	wetland
BiolFlor	S2.3 Glockenheide-Feuchtheideformationen	heaths and scrub
BiolFlor	S3 Gehölzreiche Übergangsmoore u. Bruchwälder	forest
BiolFlor	S3.1 Randgehänge Waldhochmoore	forest
BiolFlor	S3.1.2 Randgehänge Waldhochmoore, vorwiegend Nadelholz (Kiefer, Spirke, Fichte)	forest
BiolFlor	S3.2 arme Übergangsmoore, Sumpfgebüsche, Moor- u. Bruchwälder	forest
BiolFlor	S3.2.1 Weidengebüsche u. Pionierwälder (inkl. Gagelgebüsche)	heaths and scrub
BiolFlor	S3.2.2 Birken- u. Kiefernbrüche auf Torf	forest
BiolFlor	S3.2.2.2 Betula carpatica	forest
BiolFlor	S3.2.3 Bergkiefern-Moorwälder	forest
BiolFlor	S3.2.5 Erlenbrüche	forest
BiolFlor	T1 Wälder	forest
BiolFlor	T1.1 Laubwälder, laubholzbeherrschte Mischwälder	forest
BiolFlor	T1.1.1 Buchen- u. Buchenmischwälder	forest
BiolFlor	T1.1.1.1 Moderbuchenwälder (Hainsimsen-Buchenwälder)	forest
BiolFlor	T1.1.1.2 Flattergras-Buchenwälder u. a. mittlere Buchenwälder	forest
BiolFlor	T1.1.1.3 Mull-Buchenwälder auf Braunerden (nährstoffreich)	forest
BiolFlor	T1.1.1.4 Trockenhang-Kalk-Buchenwälder (auf Rendzinen)	forest
BiolFlor	T1.1.1.5 montane Tannen-Buchenwälder	forest
BiolFlor	T1.1.1.6 Hochlagen-Buchenwälder (mit Bergahorn)	forest
BiolFlor	T1.1.2 Laubmischwälder außerhalb der Flußauen u. Moore	forest
BiolFlor	T1.1.2.1 ahorn- u. eschenreiche Mischwälder (Schlucht- u. Schatthang-Wälder)	forest
BiolFlor	T1.1.2.2 Lindenmischwälder (Schutthaldenwälder)	forest
BiolFlor	T1.1.2.3 Eichen-Hainbuchenwälder	forest
BiolFlor	T1.1.2.4 wärmeliebende Eichenmischwälder	forest
BiolFlor	T1.1.2.4.1 Flaumeichenwälder	forest
BiolFlor	T1.1.2.4.2 Steppeneichenwälder	forest
BiolFlor	T1.1.2.5 bodensaure Eichenmischwälder	forest
BiolFlor	T1.1.2.5.4 Felshang-Hainsimsen-Trauben-Eichenwälder	forest
BiolFlor	T1.1.4 Trockenhang-Kalkbuchenwälder	forest
BiolFlor	T1.2 Laubholzbestände nicht bodenständiger Arten	forest
BiolFlor	T1.2.1 Hybridpappelbestände	forest
BiolFlor	T1.2.2 Robinienwälder	forest
BiolFlor	T1.2.3 Roteichenforste	forest
BiolFlor	T1.2.4 Bestände anderer Exoten	forest
BiolFlor	T1.3 Parks u. waldähnliche Anlagen (Mischung autochthoner u. exotischer Arten)	human-made
BiolFlor	T1.4 Nadelwälder, nadelbaumbeherrschte Mischwälder	forest
BiolFlor	T1.4.1 Kiefernwälder	forest
BiolFlor	T1.4.1.1 Moosreiche Sand-Kiefernwälder	forest
BiolFlor	T1.4.1.2 Kiefer-Trockenwälder (Kiefer-Steppenwälder)	forest
BiolFlor	T1.4.1.3 Schneeheide-Kiefernwälder (auf Kalk)	forest
BiolFlor	T1.4.2 Tannenmischwälder	forest
BiolFlor	T1.4.3 Fichtenwälder	forest
BiolFlor	T1.4.3.1 vermoorte Fichtenwälder auf Mineralboden	forest
BiolFlor	T1.4.3.2 Zwergstrauchreiche Tannen-Fichtenwälder	forest
BiolFlor	T1.4.3.3 Blockschutthalden-Wälder	forest
BiolFlor	T1.4.4 Lärchen-Arvenwälder	forest
BiolFlor	T1.4.5 Nadelholzforsten	forest
BiolFlor	T1.4.5.1 Waldkiefernforsten	forest
BiolFlor	T1.4.5.2 Schwarzkieferaufforstungen	forest
BiolFlor	T1.4.5.3 Fichtenforsten	forest
BiolFlor	T10 urban-industrielle u. a. wirtschaftsbezogene Formationen	human-made
BiolFlor	T10.1 Siedlungsflächen, Industriegebiete	human-made
BiolFlor	T10.1.1 geschlossenen Bebauung (City, Stadtkern)	human-made
BiolFlor	T10.1.2 Wohngebiete mit Zeilenbebauung (u. a. mit begrünten Höfen)	human-made
BiolFlor	T10.1.6 Dorfkern	human-made
BiolFlor	T10.1.6.1 Dorfkern, alt, mit offenen Jaucherinnen	human-made
BiolFlor	T10.1.6.4 Dorfkern, Gänseanger	human-made
BiolFlor	T10.2.1 Bauwerke, Burganlagen	rock and scree
BiolFlor	T10.2.1.1 Dächer	rock and scree
BiolFlor	T10.2.1.2 Mauern an Burganlagen	rock and scree
BiolFlor	T10.2.1.2.1 Mauern, Kalkmörtelfugen mit Farnen auf Burganlagen	rock and scree
BiolFlor	T10.2.2 unbefestigte Schloss- u. Hofgebäude	rock and scree
BiolFlor	T10.2.2.1 unbefestigte Schloss- u. Hofgebäude, Dächer	rock and scree
BiolFlor	T10.2.2.1.2.6 Mauerfuß an Burganlagen	rock and scree
BiolFlor	T10.2.2.2 Silikatstein-Mauern	rock and scree
BiolFlor	T10.2.2.2.1 Kalkmörtelfugen mit Farnen unbefestigter Schloss- und Hofanlagen	rock and scree
BiolFlor	T10.2.2.2.2.6 Mauerfuß an unbefestigten Schloss- und Hofgebäuden	rock and scree
BiolFlor	T10.2.2.2.4 unbefestigte Schloss- u. Hofgebäude, Trockenmauern	rock and scree
BiolFlor	T10.2.2.3.2.6 Bauwerke, Mauern, Mauerfuß an Kirchen und Kapellen	rock and scree
BiolFlor	T10.2.3 Kirchen, Kapellen	rock and scree
BiolFlor	T10.2.3.2 Mauern von Kirchen und Kapellen	rock and scree
BiolFlor	T10.2.3.2.1 Kalkmörtelfugen mit Farnen auf Kirchen oder Kapellen	rock and scree
BiolFlor	T10.2.5.2 Mauern von Betongebäuden	human-made
BiolFlor	T10.2.7 Brunnenschächte	rock and scree
BiolFlor	T10.2.7.2 Mauern von Brunnenschächten	rock and scree
BiolFlor	T10.2.8.2 sonstige Bauwerke, v.a Mauern	rock and scree
BiolFlor	T10.2.8.3 Zäune	human-made
BiolFlor	T10.3 Verkehrswege	human-made
BiolFlor	T10.3.1 Eisenbahngelände	human-made
BiolFlor	T10.3.1.1 Verkehrswege, Eisenbahngelände, Schotterflächen zw. bzw. neben den Gleisen	human-made
BiolFlor	T10.3.1.2 Bahnhöfe, Verladerampen	human-made
BiolFlor	T10.3.1.3 Dämme, Böschungen	human-made
BiolFlor	T10.3.2 Hafengelände	human-made
BiolFlor	T10.3.2.1 Spundwände	human-made
BiolFlor	T10.3.2.1.3 Spundwände, geschottert	human-made
BiolFlor	T10.3.2.2 Uferpackungen	human-made
BiolFlor	T10.3.2.3 Deiche	human-made
BiolFlor	T10.3.3 Verkehrswege, kleine bis mittlere Fahrstraßen, -wege, Gehwege, Parkplätze	human-made
BiolFlor	T10.3.3.1 Parkplätze, unbefestigt	human-made
BiolFlor	T10.3.3.1.1 Parkplätze, unbefestigt, sandig	human-made
BiolFlor	T10.3.3.2 Parkplätze, teilweise versiegelt (Pflasterritzen)	human-made
BiolFlor	T10.3.3.4.2 Verkehrswege, kleine bis mittlere Fahrstraßen und -wege, torfig, teilweise versiegelt	human-made
BiolFlor	T10.3.4 Autobahnen u. ähnliche Fernverkehrsstraßen	human-made
BiolFlor	T10.3.4.1 Straßenränder u. -gräben	human-made
BiolFlor	T10.3.4.2 Böschungen ohne Gehölze	human-made
BiolFlor	T10.3.4.3 Fernverkehrsstraßen, Mittelstreifen	human-made
BiolFlor	T10.3.5 Parkplätze (z. T. unversiegelt)	human-made
BiolFlor	T10.4 Siedlungsbrache	human-made
BiolFlor	T10.4.2 städtisches Ödland	human-made
BiolFlor	T10.4.3 Trümmerschutt	human-made
BiolFlor	T10.4.4 Ruinen alter Gebäude	human-made
BiolFlor	T10.4.5 Industriebrachen	human-made
BiolFlor	T10.5 Bodenabbauflächen	human-made
BiolFlor	T10.5.2.3 kleine Erdanrisse und Schürfstellen, Sandstein	human-made
BiolFlor	T10.5.2.4 kleine Erdanrisse und Schürfstellen, Urgestein	human-made
BiolFlor	T10.5.3 Kiesgruben	human-made
BiolFlor	T10.5.4 Steinbrüche	human-made
BiolFlor	T10.5.5 Sandgruben	human-made
BiolFlor	T10.5.6 Tongruben	human-made
BiolFlor	T10.6 kleinflächige Offenböden, Erdanrisse	human-made
BiolFlor	T10.6.1 kleinflächige Offenböden, Erdanrisse, Sand	human-made
BiolFlor	T10.6.3 kleinflächige Offenböden, Erdanrisse, Kies	human-made
BiolFlor	T10.7 Brand- u. Meilerflächen	human-made
BiolFlor	T10.9.4 biogene Strukturen, Wildläger	human-made
BiolFlor	T2 Gebüsche u. Waldlichtungsgesellschaften	heaths and scrub|human-made
BiolFlor	T2.1 Gebüsche außerhalb des Waldes (einschließlich Hecken u. Waldmäntel)	heaths and scrub
BiolFlor	T2.1.1 Faltenbrombeergebüsche (auf sauren Böden)	heaths and scrub
BiolFlor	T2.1.1.1 Besenginster- u. Gaspeldorngebüsche	heaths and scrub
BiolFlor	T2.1.1.2 Waldbrombeergebüsche atlantisch getönter Gebiete	heaths and scrub
BiolFlor	T2.1.2 Schlehengebüsche (auf reicheren Böden)	heaths and scrub
BiolFlor	T2.1.2.1 Brombeerfreie Schlehengebüsche	heaths and scrub
BiolFlor	T2.1.2.1.1 Wärmeliebende Ligustergebüsche	heaths and scrub
BiolFlor	T2.1.2.1.2 Mesophile Schlehengebüsche	heaths and scrub
BiolFlor	T2.1.2.2 Raspelbrombeergebüsche	heaths and scrub
BiolFlor	T2.1.2.2.2 übrige Schlehen-Brombeergebüsche	heaths and scrub
BiolFlor	T2.1.2.3 Dünenweidengebüsche	heaths and scrub
BiolFlor	T2.2 Waldlichtungsfluren	human-made
BiolFlor	T2.2.1 Waldlichtungsfluren, Auf sauren Böden	human-made
BiolFlor	T2.2.2 Waldlichtungsfluren, Auf basenreichen Böden (Tollkirschen-Schläge)	human-made
BiolFlor	T2.3 Waldlichtungsgebüsche mit Brombeere, Himbeere, Traubenholunder, Salweide	heaths and scrub
BiolFlor	T2.3.1 Waldlichtungsgebüsche mit Brombeere, Himbeere, Traubenholunder, Salweide, Auf sauren Böden (u. a. reine Himbeer-Schläge, Salweidengebüsche, Ebereschenvorwälder)	heaths and scrub
BiolFlor	T2.3.2 Waldlichtungsgebüsche mit Brombeere, Himbeere, Traubenholunder, Salweide, Auf basischen Böden (u. a. Fuchsgreiskraut-Gesellschaften., Salweidengebüsche)	heaths and scrub
BiolFlor	T2.4 Gebüsche aus Exoten u. Apophyten	heaths and scrub
BiolFlor	T2.4.1 Kartoffelrosengebüsche der Dünen	heaths and scrub
BiolFlor	T2.4.2 Bocksdorngebüsche	heaths and scrub
BiolFlor	T3 Hochstaudenfluren, Gebüsche u. Rasen an u. oberhalb der Waldgrenze	heaths and scrub|grasslands
BiolFlor	T3.1 Subalpine Hochstaudenfluren u. Gebüsche	heaths and scrub|grasslands
BiolFlor	T3.1.1 Grünerlengebüsche	heaths and scrub
BiolFlor	T3.1.2 subalpine Lägerfluren	human-made
BiolFlor	T3.1.3 Sauerhumus-Latschengebüsche über Karbonatgestein (Krummholz)	heaths and scrub
BiolFlor	T3.1.4 Alpenrosengebüsche	heaths and scrub
BiolFlor	T3.1.5 Zwergwacholder-Bärentraubenheiden	heaths and scrub
BiolFlor	T3.1.6 Gebirgs-Hochgrasfluren (Prärien im Sinne von CARBIENER)	grasslands
BiolFlor	T3.2 arktisch alpine Windheiden u. -rasen	heaths and scrub|grasslands
BiolFlor	T3.2.1 Krähenbeeren-Rauschbeerenheiden	heaths and scrub
BiolFlor	T3.2.2 Alpenazaleen-Windheiden	heaths and scrub
BiolFlor	T3.2.3 Nacktriedrasen	grasslands
BiolFlor	T3.3 Schneeböden	grasslands
BiolFlor	T3.3.1 Silikat-Schneebodenfluren	grasslands|heaths and scrub
BiolFlor	T3.3.2 Kalkschneebodenfluren	grasslands
BiolFlor	T3.4 alpine Rasen	grasslands
BiolFlor	T3.4.1 alpine Sauerbodenrasen	grasslands
BiolFlor	T3.4.2 alpine Kalkrasen	grasslands
BiolFlor	T3.4.2.1 trockenheitsertragende Polsterseggen- u. Blaugras-Horstseggenrasen	grasslands
BiolFlor	T3.4.2.2 alpine Kalkrasen, auf oft durchrieselten, frischen Böden (Rostseggenrasen)	grasslands
BiolFlor	T3.4.3 alpine Milchkrautweiden u. Ur-Fettweiden	grasslands
BiolFlor	T4 Zwergstrauchheiden außerhalb der Hochgebirge	heaths and scrub
BiolFlor	T4.1 primäre Krähenbeerenheiden v. a. auf Braundünen	heaths and scrub
BiolFlor	T4.2 Sandheiden (inkl. anthropo-zoogener Besenheidebestände)	heaths and scrub
BiolFlor	T4.3 Bergheiden	heaths and scrub
BiolFlor	T4.4 Besenginsterheiden	heaths and scrub
BiolFlor	T4.5 Feuchtheiden	heaths and scrub
BiolFlor	T5 gehölzfreie Fels- u. Geröllfluren	rock and scree
BiolFlor	T5.1 Steinschutt- u. Geröllfluren	rock and scree
BiolFlor	T5.1.1 Steinschutt- u. Geröllfluren, auf Silikatgestein	rock and scree
BiolFlor	T5.1.1.1 Steinschutt- u. Geröllfluren, auf Silikatgestein, hochmontan-alpin	rock and scree
BiolFlor	T5.1.1.2 Steinschutt- u. Geröllfluren, auf Silikatgestein, submontan-montan	rock and scree
BiolFlor	T5.1.1.4 Steinschutt- u. Geröllfluren, auf Silikatgestein, alpine Felsgrus-(Hauswurz-)Fluren	rock and scree
BiolFlor	T5.1.2 Steinschutt- u. Geröllfluren , auf Kalkgestein	rock and scree
BiolFlor	T5.1.2.1 Steinschutt- u. Geröllfluren , auf Kalkgestein, wärmeliebende Schuttfluren	rock and scree
BiolFlor	T5.1.2.2 Steinschutt- u. Geröllfluren , auf Kalkgestein, Schuttfluren der Hochgebirge	rock and scree
BiolFlor	T5.1.2.2.1 Steinschutt- u. Geröllfluren , auf Kalkgestein, Schuttfluren der Hochgebirge, beweglicher Grobschutt	rock and scree
BiolFlor	T5.1.2.2.2 Steinschutt- u. Geröllfluren , auf Kalkgestein, Schuttfluren der Hochgebirge, Feinschutt- u. Mergelhalden	rock and scree
BiolFlor	T5.1.3 Schwermetallrasen, Galmeifluren	grasslands
BiolFlor	T5.1.4 Blockhalden	rock and scree
BiolFlor	T5.2 Felsfluren	rock and scree
BiolFlor	T5.2.1.1.1 steile Felswände, nackter Fels, ohne jegliche Vegetation, Silikat	rock and scree
BiolFlor	T5.2.1.3 steile Felswände, Felsfuß	rock and scree
BiolFlor	T5.2.2 Felsspalten	rock and scree
BiolFlor	T5.2.2.1 Felsspalten, Silikat	rock and scree
BiolFlor	T5.2.2.1.1 Silikatfugen-Fluren mit Nordischem Streifenfarn	rock and scree
BiolFlor	T5.2.2.1.2 Schattige, luftfeuchte Silikatfluren der Atlantischen Mittelgebirge	rock and scree
BiolFlor	T5.2.2.1.3 Serpentinfugen-Fluren	rock and scree
BiolFlor	T5.2.2.2 Felsspalten, Kalk	rock and scree
BiolFlor	T5.2.2.2.1 trockene Kalkfugen-Fluren (mit Mauerraute)	rock and scree
BiolFlor	T5.2.2.2.2 feuchte Kalkfugen-Fluren (mit Blasenfarn)	rock and scree
BiolFlor	T5.2.3 Felsfuß	rock and scree
BiolFlor	T5.2.3.1 Felsbänder und Felsköpfe, Silikat	rock and scree
BiolFlor	T5.2.3.2 Felsbänder und Felsköpfe, Kalk	rock and scree
BiolFlor	T5.3.1 Höhlen, Halbhöhlen (Balmen)	rock and scree
BiolFlor	T6 Magerrasen	grasslands
BiolFlor	T6.1 Felsrasen	grasslands
BiolFlor	T6.1.1 Felsrasen, Silikat	grasslands
BiolFlor	T6.1.1.2 wärmeliebende Silikat-Felsgrusrasen	grasslands
BiolFlor	T6.1.2 Felsrasen, Kalk	grasslands
BiolFlor	T6.1.2.1 wärmeliebende Kalk-Felsgrusrasen	grasslands
BiolFlor	T6.1.2.2 wärmeliebende Silikat-Felsgrusrasen	grasslands
BiolFlor	T6.1.2.3 Felsbandrasen	grasslands
BiolFlor	T6.1.2.3.2 Felsbandrasen, Kalk	grasslands
BiolFlor	T6.2 Trocken- u. Halbtrockenrasen	grasslands
BiolFlor	T6.2.1 Trocken- u. Halbtrockenrasen, kalkarm, sauer	grasslands
BiolFlor	T6.2.1.1.1 Horstgrashalden: Blaugräser und Schwingel, Xerothermrasen	grasslands
BiolFlor	T6.2.1.2.2 Submediterrane Trocken- und Haldtrockenrasen,, Bodensaure Trockenrasen	grasslands
BiolFlor	T6.2.1.2.3 Submediterrane Trocken- und Haldtrockenrasen, Trespen-Halbtrockenrasen (inkl. Auen-Halbtrockenrasen)	grasslands
BiolFlor	T6.2.1.3.1 subkontinentale Halbtrockenrasen, Frühlingsadonis-Fiederzwenkenrasen auf Silikatgestein	grasslands
BiolFlor	T6.2.1.4 kalkarm uns sauer, Sand-Magerrasen	grasslands
BiolFlor	T6.2.1.4.1 kalkarm uns sauer, Sand-Magerrasen, offene Sande	grasslands
BiolFlor	T6.2.1.4.2 Küsten-Sandschillergras-Rasen	grasslands
BiolFlor	T6.2.1.4.3 Grasnelkenfluren	grasslands
BiolFlor	T6.2.1.4.4 Silbergrasfluren offener Flugsande	grasslands
BiolFlor	T6.2.1.4.5 Kleinschmielenrasen auf festgelegten Sanden	grasslands
BiolFlor	T6.2.1.4.6 Mauerpffer-Fluren	grasslands
BiolFlor	T6.2.1.4.7 Blauschillergras-Sandsteppen	grasslands
BiolFlor	T6.2.1.5 Borstgrasrasen	grasslands
BiolFlor	T6.2.1.5.1 Borstgrastriften der Tieflagen auf trockenen Standorten	grasslands
BiolFlor	T6.2.1.5.2 feuchte Borstgrasrasen	grasslands
BiolFlor	T6.2.1.5.4 Bärwurz-Magerrasen sowie montane und subalpine Borstgrasrasen	grasslands
BiolFlor	T6.2.2 Trocken- u. Halbtrockenrasen, kalkreich	grasslands
BiolFlor	T6.2.2.2 Submediterrane Trocken- u. Halbtrockenrasen	grasslands
BiolFlor	T6.2.2.2.1 Xerothermrasen	grasslands
BiolFlor	T6.2.2.2.2 Submediterrane Trocken- u. Halbtrockenrasen, Bodensaure Trockenrasen	grasslands
BiolFlor	T6.2.2.2.3 Trespen-Halbtrockenrasen (inkl. Auen-Halbtrockenrasen, z. B. Oberrhein)	grasslands
BiolFlor	T6.2.2.2.4 Dealpine Blaugrashalden	grasslands
BiolFlor	T6.2.2.3 subkontinentale Halbtrockenrasen	grasslands
BiolFlor	T6.2.2.3.1 Frühlingsadonis-Fiederzwenkenrasen	grasslands
BiolFlor	T6.2.2.3.2 subkontinentale Halbtrockenrasen, Federgras-Steppenrasen	grasslands
BiolFlor	T6.2.2.4 Sand-Magerrasen	grasslands
BiolFlor	T6.2.2.4.2 Küsten-Sandschillergras-Rasen (lokal auch Sandgebiete im Binnenland)	grasslands
BiolFlor	T6.2.2.4.3 kalkreich, Grasnelkenfluren	grasslands
BiolFlor	T6.2.2.4.6 Mauerpfeffer-Fluren	grasslands
BiolFlor	T6.2.2.4.7 kalkreich, Blauschillergras-Sandsteppen	grasslands
BiolFlor	T6.2.2.5.1 Borstgrastriften der Tieflagen auf trockenen Standorten	grasslands
BiolFlor	T6.2.2.5.4 Bärwurz-Magerrasen sowie montane u. subalpine Borstgrasrasen	grasslands
BiolFlor	T6.2.3 subkontinentale Halbtrockenrasen	grasslands
BiolFlor	T6.2.3.1 Frühlingsadonis-Zwenkenrasen	grasslands
BiolFlor	T6.2.4.2 Küsten-Sandschillerrasen	grasslands
BiolFlor	T6.2.4.3 Grasnelkenfluren	grasslands
BiolFlor	T7 Wiesen u. Weiden	grasslands
BiolFlor	T7.1 Fettwiesen	grasslands
BiolFlor	T7.1.1 Rotschwingelwiesen	grasslands
BiolFlor	T7.1.2 Glatthafer-Talfettwiesen	grasslands
BiolFlor	T7.1.3 Goldhafer-Bergfettwiesen	grasslands
BiolFlor	T7.1.4 Umbruchwiesen (neu eingesät)	grasslands
BiolFlor	T7.2 Fettweiden	grasslands
BiolFlor	T7.2.1 Intensiv-Fettweiden der Tieflagen (nach Bewirtschaftung weiter zu untergliedern)	grasslands
BiolFlor	T7.2.2 Alpenrispengras-Fettweiden der Hochlagen	grasslands
BiolFlor	T7.3 Feucht- u. Nasswiesen	grasslands
BiolFlor	T7.3.1 bodensaure Pfeifengraswiesen	grasslands
BiolFlor	T7.3.2 Kalk-Pfeifengraswiesen	grasslands
BiolFlor	T7.3.3 Brenndoldenwiesen östl. Stromtäler	grasslands
BiolFlor	T7.3.5 Sumpfdotterblumen-Wiesen	grasslands
BiolFlor	T7.3.8 Waldsimsen-Quellwiesen	grasslands
BiolFlor	T7.4 Tritt- u. Flutrasen	grasslands
BiolFlor	T7.4.1 euchtpionier- u. Flutrasen	grasslands
BiolFlor	T7.4.2 kurzlebige Tritt-Pionierrasen	human-made
BiolFlor	T7.4.4 Trittrasen mediterraner Herkunft	human-made
BiolFlor	T7.5 Grünland-Übergangsbereiche	human-made
BiolFlor	T7.5.2 halbruderale Quecken-Trockenfluren	human-made
BiolFlor	T7.5.2.1 halbruderale Quecken-Trockenfluren, mesophile Bestände	human-made
BiolFlor	T7.5.3 rudimentäre Glatthafer-Böschungsrasen	human-made
BiolFlor	T8 Krautfluren, Säume, Staudenhalden außerhalb der Auen	human-made
BiolFlor	T8.1 Staudenfluren u. Säume trockener Standorte	human-made
BiolFlor	T8.1.1 wärmebedürftige Blutstorchenschnabel-Säume	grasslands
BiolFlor	T8.1.2 mesophile Säume	grasslands
BiolFlor	T8.1.2.1 Säume kalkarmer Standorte (u. a. mit Salbei-Gamander)	grasslands
BiolFlor	T8.1.2.2 Säume kalkreicher Standorte (u. a. mit Zickzackklee)	grasslands
BiolFlor	T8.2 stickstoffbedürftige Krautfluren u. Säume	human-made
BiolFlor	T8.2.1 stickstoffbedürftige Krautfluren u. Säume	human-made
BiolFlor	T8.2.1.1 frische Brennessel-Giersch-Säume	human-made
BiolFlor	T8.2.1.2 halbschattige Knoblauchsrauken-Kälberkropf- u. Klettenkerbel-Säume	human-made
BiolFlor	T8.2.2 ausdauernde Krautfluren	human-made
BiolFlor	T8.2.2.1 Graukressefluren auf Sand	human-made
BiolFlor	T8.2.2.2 Honigklee- u. Natternkopf-Fluren	human-made
BiolFlor	T8.2.2.5 Eselsdistel- u. Wolldistel-Fluren	human-made
BiolFlor	T8.2.2.6 ausdauernde Krautfluren, Kletten- u. Stinknessel-Fluren (v. a. im Siedlungsbereich)	human-made
BiolFlor	T8.3 kurzlebige Ruderalfluren	human-made
BiolFlor	T8.3.1 Raukenfluren i.w.S.	human-made
BiolFlor	T8.3.1.1 wärmeliebende Wegmalvengesellschaften	human-made
BiolFlor	T8.3.1.3 Mäusegerstenfluren	human-made
BiolFlor	T8.3.2 Salzkrautfluren auf urban-industriellen Sonderstandorten	human-made
BiolFlor	T8.4 Huflattich-Pionierfluren	human-made
BiolFlor	T9 Kulturpflanzenbestände (exkl. Wiesen u. Weiden, Forsten)	human-made
BiolFlor	T9.1 Acker-Beikrautfluren (durch Fruchtfolge oft kurzlebig, sich durchdringend)	human-made
BiolFlor	T9.1.1 kalkarme Lehmäcker (Kornblumenäcker)	human-made
BiolFlor	T9.1.1.1 (sub)atlantische Windhalmäcker	human-made
BiolFlor	T9.1.1.1.1 Lämmersalatäcker	human-made
BiolFlor	T9.1.1.1.2 Ackerfrauenmantel u. Kamillenäcker	human-made
BiolFlor	T9.1.1.2 sommerwarme Sandäcker des Tieflandes	human-made
BiolFlor	T9.1.1.3 kalkarme, frische Lehmäcker	human-made
BiolFlor	T9.1.2 kalkreiche Lehmäcker (Mohnäcker)	human-made
BiolFlor	T9.1.2.1 nährstoffreiche Lehm- u. Tonäcker	human-made
BiolFlor	T9.1.2.1.1 Hackfruchtäcker	human-made
BiolFlor	T9.1.2.1.3 Weinberge	human-made
BiolFlor	T9.1.2.2 Halmfrucht-Kalkäcker	human-made
BiolFlor	T9.1.3 Leinäcker (heute nur noch fragmentarisch)	human-made
BiolFlor	T9.1.4 Maisäcker	human-made
BiolFlor	T9.1.5 Ölfruchtäcker (Raps, Sonnenblumen u.a.)	human-made
BiolFlor	T9.1.6 Klee, Luzerne u. a. Zwischenfrüchte (inkl. Trifolium resupnatum)	human-made
BiolFlor	T9.1.8 Hanf	human-made
BiolFlor	T9.1.9.3 Ackerbrachen, auf Sand	human-made
BiolFlor	T9.2 Gärten	human-made
BiolFlor	T9.2.1 Bauerngärten	human-made
BiolFlor	T9.2.2 Nutzgärten	human-made
BiolFlor	T9.2.5 Botanische Gärten	human-made
BiolFlor	T9.2.6 Gehölzreiche Parks	forest
BiolFlor	T9.2.7 Erwerbsgärtnereien und Baumschulen	human-made
BiolFlor	T9.3 Fruchtplantagen	human-made
BiolFlor	T9.3.1 Obstbaumplantagen	human-made
BiolFlor	T9.3.2.1 Weingärten	human-made
BiolFlor	T9.3.2.1.2 Weingärten, basisch	human-made
BiolFlor	T9.4 Alleen sowie Einzelbäume und Gruppen	human-made
BiolFlor	T9.5 öffentliche Grünflächen und Anlagen	human-made
BiolFlor	T9.5.1 Scher- und Parkrasen	human-made
BiolFlor	T9.5.1.4 Kunstwiesen und angesäte "bunte Blumenwiesen"	human-made
BiolFlor	T9.5.2 Zierpflanzenrabatten und Ziergesträuche	human-made
BiolFlor	T9.5.2.1 Zierpflanzenrabatten und Ziergesträuche	human-made
BiolFlor	T9.5.3 Friedhöfe	human-made
BiolFlor	T9.5.4 Straßenböschungen mit Baumschulgehölzen	human-made
Bundesamt für Naturschutz, 2017	Wälder	forest
Bundesamt für Naturschutz, 2017	Heiden und Gebüsche	heaths and scrub
Bundesamt für Naturschutz, 2017	Meeres- und Küstenlebensraumtypen	rock and scree
Bundesamt für Naturschutz, 2017	Grünland	grasslands
Bundesamt für Naturschutz, 2017	Meeres- und Küstenlebensraumtypen	grasslands
Bundesamt für Naturschutz, 2017	Felsen und Schutthalden	rock and scree
Bundesamt für Naturschutz, 2017	Binnengewässer	wetland
Bundesamt für Naturschutz, 2017	Moore, Quellen und Sümpfe	wetland
Bundesamt für Naturschutz, 2017	Meeres- und Küstenlebensraumtypen	forest
Bundesamt für Naturschutz, 2017	Meeres- und Küstenlebensraumtypen	wetland
Bundesamt für Naturschutz, 2017	Meeres- und Küstenlebensraumtypen	heaths and scrub
Chytrý et al., 2020	N11 Atlantic, Baltic and Arctic sand beach	grasslands
Chytrý et al., 2020	N13 Atlantic and Baltic shifting coastal dune	grasslands
Chytrý et al., 2020	N15 Atlantic and Baltic coastal dune grassland (grey dune)	grasslands
Chytrý et al., 2020	N18 Atlantic and Baltic coastal Empetrum heath	heaths and scrub
Chytrý et al., 2020	N19 Atlantic coastal Calluna and Ulex heath	heaths and scrub
Chytrý et al., 2020	N1A Atlantic and Baltic coastal dune scrub	heaths and scrub
Chytrý et al., 2020	N1D Atlantic and Baltic broad-leaved coastal dune forest	forest
Chytrý et al., 2020	N1H Atlantic and Baltic moist and wet dune slack	wetland
Chytrý et al., 2020	N21 Atlantic, Baltic and Arctic coastal shingle beach	grasslands
Chytrý et al., 2020	N31 Atlantic and Baltic rocky sea cliff and shore	rock and scree
Chytrý et al., 2020	Q11 Raised bog	wetland
Chytrý et al., 2020	Q21 Oceanic valley mire	wetland
Chytrý et al., 2020	Q22 Poor fen	wetland
Chytrý et al., 2020	Q24 Intermediate fen and soft-water spring mire	wetland
Chytrý et al., 2020	Q25 Non-calcareous quaking mire	wetland
Chytrý et al., 2020	Q41 Alkaline, calcareous, carbonate-rich small-sedge spring fen	wetland
Chytrý et al., 2020	Q42 Extremely rich moss-sedge fen	wetland
Chytrý et al., 2020	Q43 Tall-sedge base-rich fen	wetland
Chytrý et al., 2020	Q44 Calcareous quaking mire	wetland
Chytrý et al., 2020	Q51 Tall-helophyte bed	wetland
Chytrý et al., 2020	Q52 Small-helophyte bed	wetland
Chytrý et al., 2020	Q53 Tall-sedge bed	wetland
Chytrý et al., 2020	Q54 Inland saline or brackish helophyte bed	wetland
Chytrý et al., 2020	R11 Pannonian and Pontic sandy steppe	grasslands
Chytrý et al., 2020	R12 Cryptogam- and annual-dominated vegetation on siliceous rock outcrops	grasslands
Chytrý et al., 2020	R13 Cryptogam- and annual-dominated vegetation on calcareous and ultramafic rock outcrops	grasslands
Chytrý et al., 2020	R16 Perennial rocky grassland of Central and South-Eastern Europe	grasslands
Chytrý et al., 2020	R18 Perennial rocky calcareous grassland of subatlantic-submediterranean Europe	grasslands
Chytrý et al., 2020	R1A Semi-dry perennial calcareous grassland (meadow steppe)	grasslands
Chytrý et al., 2020	R1B Continental dry grassland (true steppe)	grasslands
Chytrý et al., 2020	R1M Lowland to montane, dry to mesic grassland usually dominated by Nardus stricta	grasslands
Chytrý et al., 2020	R1P Oceanic to subcontinental inland sand grassland on dry acid and neutral soils	grasslands
Chytrý et al., 2020	R1Q Inland sanddrift and dune with siliceous grassland	grasslands
Chytrý et al., 2020	R1R Mediterranean to Atlantic open, dry, acid and neutral grassland	grasslands
Chytrý et al., 2020	R1S Heavy-metal grassland in Western and Central Europe	grasslands
Chytrý et al., 2020	R21 Mesic permanent pasture of lowlands and mountains	grasslands
Chytrý et al., 2020	R22 Low and medium altitude hay meadow	grasslands
Chytrý et al., 2020	R23 Mountain hay meadow	grasslands
Chytrý et al., 2020	R32 Mediterranean short moist grassland of lowlands	grasslands
Chytrý et al., 2020	R35 Moist or wet mesotrophic to eutrophic hay meadow	grasslands
Chytrý et al., 2020	R36 Moist or wet mesotrophic to eutrophic pasture	grasslands
Chytrý et al., 2020	R37 Temperate and boreal moist or wet oligotrophic grassland	grasslands
Chytrý et al., 2020	R41Snow-bed vegetation	grasslands|heaths and scrub
Chytrý et al., 2020	R43 Temperate acidophilous alpine grassland	grasslands
Chytrý et al., 2020	R44 Arctic-alpine calcareous grassland	grasslands
Chytrý et al., 2020	R51 Thermophilous forest fringe of base-rich soils	grasslands
Chytrý et al., 2020	R52 Forest fringe of acidic nutrient-poor soils	grasslands
Chytrý et al., 2020	R54 Pteridium aquilinum vegetation	grasslands
Chytrý et al., 2020	R55 Lowland moist or wet tall-herb and fern fringe	grasslands
Chytrý et al., 2020	R56 Montane to subalpine moist or wet tall-herb and fern fringe	grasslands
Chytrý et al., 2020	R57 Herbaceous forest clearing vegetation	human-made
Chytrý et al., 2020	R62 Continental inland salt steppe	grasslands
Chytrý et al., 2020	R63 Temperate inland salt marsh	grasslands
Chytrý et al., 2020	S21 Subarctic and alpine dwarf Salix scrub	heaths and scrub
Chytrý et al., 2020	S22 Alpine and subalpine ericoid heath	heaths and scrub
Chytrý et al., 2020	S23 Alpine and subalpine Juniperus scrub	heaths and scrub
Chytrý et al., 2020	S25 Subalpine and subarctic deciduous scrub	heaths and scrub
Chytrý et al., 2020	S26 Subalpine Pinus mugo scrub	heaths and scrub
Chytrý et al., 2020	S31 Lowland to montane temperate and submediterranean Juniperus scrub	heaths and scrub
Chytrý et al., 2020	S32 Temperate Rubus scrub	heaths and scrub
Chytrý et al., 2020	S33 Lowland to montane temperate and submediterranean genistoid scrub	heaths and scrub
Chytrý et al., 2020	S35 Temperate and submediterranean thorn scrub	heaths and scrub
Chytrý et al., 2020	S36 Low steppic scrub	heaths and scrub
Chytrý et al., 2020	S37 Corylus avellana scrub	heaths and scrub
Chytrý et al., 2020	S38 Temperate forest clearing scrub	heaths and scrub
Chytrý et al., 2020	S41 Wet heath	heaths and scrub
Chytrý et al., 2020	S42 Dry heath	heaths and scrub
Chytrý et al., 2020	S91 Temperate riparian scrub	heaths and scrub
Chytrý et al., 2020	S92 Salix fen scrub	heaths and scrub
Chytrý et al., 2020	T11 Temperate Salix and Populus riparian forest	forest
Chytrý et al., 2020	T12 Alnus glutinosa-Alnus incana forest on riparian and mineral soils	forest
Chytrý et al., 2020	T13 Temperate hardwood riparian forest	forest
Chytrý et al., 2020	T1 Broadleaved swamp forest on non-acid peat	forest
Chytrý et al., 2020	T16 Broadleaved mire forest on acid peat	forest
Chytrý et al., 2020	T17 Fagus forest on non-acid soils	forest
Chytrý et al., 2020	T18 Fagus forest on acid soils	forest
Chytrý et al., 2020	T19 Temperate and submediterranean thermophilous deciduous forest	forest
Chytrý et al., 2020	T1B Acidophilous Quercus forest	forest
Chytrý et al., 2020	T1C Temperate and boreal mountain Betula and Populus tremula forest on mineral soils	forest
Chytrý et al., 2020	T1E Carpinus and Quercus mesic deciduous forest	forest
Chytrý et al., 2020	T1F Ravine forest	forest
Chytrý et al., 2020	T1H Broadleaved deciduous plantation of non site-native trees	forest
Chytrý et al., 2020	T27 Ilex aquifolium forest	forest
Chytrý et al., 2020	T31 Temperate mountain Picea forest	forest
Chytrý et al., 2020	T31 Temperate mountain Abies forest	forest
Chytrý et al., 2020	T34 Temperate subalpine Larix, Pinus cembra and Pinus uncinata forest	forest
Chytrý et al., 2020	T35 Temperate continental Pinus sylvestris forest	forest
Chytrý et al., 2020	T36 Temperate and submediterranean montane Pinus sylvestris-Pinus nigra forest	forest
Chytrý et al., 2020	T3C Taxus baccata forest	forest
Chytrý et al., 2020	T3J Pinus and Larix mire forest	forest
Chytrý et al., 2020	T3K Picea mire forest	forest
Chytrý et al., 2020	T3M Coniferous plantation of non site-native trees	forest
Chytrý et al., 2020	V11 Intensive unmixed crops	human-made
Chytrý et al., 2020	V12 Mixed crops of market gardens and horticulture	human-made
Chytrý et al., 2020	V13 Arable land with unmixed crops grown by low-intensity agricultural methods	human-made
Chytrý et al., 2020	V15 Bare tilled, fallow or recently abandoned arable land	human-made
Chytrý et al., 2020	V34 Trampled xeric grassland with annuals	human-made
Chytrý et al., 2020	V35 Trampled mesophilous grassland with annuals	human-made
Chytrý et al., 2020	V37 Annual anthropogenic herbaceous vegetation	human-made
Chytrý et al., 2020	V38 Dry perennial anthropogenic herbaceous vegetation	human-made
Chytrý et al., 2020	V39 Mesic perennial anthropogenic herbaceous vegetation	human-made
DAISIE	Cultivated areas of gardens and parks (I2 level 2)	human-made
DAISIE	Constructed, industrial and other artificial habitats (J level 1)	human-made
DAISIE	Sedge and reedbeds, normally without free-standing water (D5 level 2)	wetland
DAISIE	Woodland fringes and clearings and tall forb stands (E5 level 2)	grasslands
DAISIE	Riverine and fen scrubs (F9 level 2)	heaths and scrub
DAISIE	Woodland and forest habitats and other wooded land (G level 1)	forest
DAISIE	Broadleaved deciduous woodland (G1 level 2)	forest
DAISIE	Screes (H2 level 2)	rock and scree
DAISIE	Coniferous woodland (G3 level 2)	forest
DAISIE	Mixed deciduous and coniferous woodland (G4 level 2)	forest
DAISIE	Regularly or recently cultivated agricultural, horticultural and domestic habitats (I level 1)	human-made
DAISIE	Mesic grasslands (E2 level 2)	grasslands
DAISIE	Arable land and market gardens (I1 level 2)	human-made
DAISIE	Grassland and tall forb habitats (E level 1)	grasslands
DAISIE	Domestic gardens of villages and urban peripheries (X25 level 2)	human-made
DAISIE	Intensively-farmed crops interspersed with strips of spontaneous vegetation (X7 level 2)	human-made
DAISIE	Pasture woods (with a tree layer overlying pasture) (X9 level 2)	forest
DAISIE	Lines of trees, small anthropogenic woodlands, recently felled woodland, early-stage woodland and coppice (G5 level 2)	forest
DAISIE	Large parks (X11 level 2)	human-made
DAISIE	Inland unvegetated or sparsely vegetated habitats (H level 1)	rock and scree
DAISIE	Mire, bog and fen habitats (D level 1)	wetland
DAISIE	Transport networks and other constructed hard-surfaced areas (J4 level 2)	human-made
DAISIE	Dry grasslands (E1 level 2)	grasslands
DAISIE	Seasonally wet and wet grasslands (E3 level 2)	grasslands
DAISIE	Coastal dunes and sandy shores (B1 level 2)	grasslands
DAISIE	Waste deposits (J6 level 2)	human-made
DAISIE	Heathland, scrub and tundra habitats (F level 1)	heaths and scrub
DAISIE	Temperate and mediterranean-montane scrub (F3 level 2)	heaths and scrub
DAISIE	Inland cliffs, rock pavements and outcrops (H3 level 2)	rock and scree
DAISIE	Buildings of cities, towns and villages (J1 level 2)	human-made
DAISIE	Low density buildings (J2 level 2)	human-made
DAISIE	Shrub plantations (FB level 2)	human-made
DAISIE	Crops shaded by trees (X6 level 2)	human-made
DAISIE	Hedgerows (FA level 2)	heaths and scrub
DAISIE	Inland saline and brackish marshes and reedbeds (D6 level 2)	wetland
DAISIE	Inland salt steppes (E6 level 2)	grasslands
DAISIE	I5	human-made
DAISIE	Extractive industrial sites (J3 level 2)	human-made
DAISIE	Valley mires, poor fens and transition mires (D2 level 2)	wetland
DAISIE	Base-rich fens and calcareous spring mires (D4 level 2)	wetland
DAISIE	Temperate shrub heathland (F4 level 2)	heaths and scrub
DAISIE	Alpine and subalpine grasslands (E4 level 2)	grasslands
DAISIE	Broadleaved evergreen woodland (G2 level 2)	forest
DAISIE	Rock cliffs, ledges and shores, including the supralittoral (B3 level 2)	rock and scree
DAISIE	Arctic, alpine and subalpine scrub (F2 level 2)	heaths and scrub
DAISIE	Raised and blanket bogs (D1 level 2)	wetland
DAISIE	Terrestrial underground caves, cave systems, passages and waterbodies (H1 level 2)	rock and scree
DAISIE	Garrigue (F6 level 2)	heaths and scrub
DAISIE	Domestic gardens of city and town centres (X24 level 2)	human-made
Sádlo et al., 2007	10G Continental vegetation of annual halophilous grasses	grasslands
Sádlo et al., 2007	10H Inland vegetation of succulent halophytes	grasslands
Sádlo et al., 2007	10I Inland saline meadows	grasslands
Sádlo et al., 2007	10J Saline steppes	grasslands
Sádlo et al., 2007	11A Dry lowland to subalpine heathlands	heaths and scrub
Sádlo et al., 2007	11D Subalpine acidophilous Pinus mugo scrub	heaths and scrub
Sádlo et al., 2007	11H Subalpine deciduous scrub	heaths and scrub
Sádlo et al., 2007	11I Willow carrs	heaths and scrub
Sádlo et al., 2007	11J Willow galleries of loamy and sandy river banks	heaths and scrub
Sádlo et al., 2007	11L Tall mesic and xeric shrub	heaths and scrub
Sádlo et al., 2007	11N Low xeric scrub	heaths and scrub
Sádlo et al., 2007	11R Scrub and pioneer woodland of forests clearings	heaths and scrub
Sádlo et al., 2007	12A Alder carrs	forest
Sádlo et al., 2007	12B Alluvial forests	forest
Sádlo et al., 2007	12C Oak-hornbeam forests	forest
Sádlo et al., 2007	12D Ravine forests	forest
Sádlo et al., 2007	12E Herb-rich beech forests	forest
Sádlo et al., 2007	12F Limestone beech forests	forest
Sádlo et al., 2007	12G Acidophilous beech forests	forest
Sádlo et al., 2007	12H Peri-Alpidic basiphilous thermophilous oak forests	forest
Sádlo et al., 2007	12I Sub-continental thermophilous oak forests	forest
Sádlo et al., 2007	12J Acidophilous thermophilous oak forests	forest
Sádlo et al., 2007	12K Acidophilous oak forests	forest
Sádlo et al., 2007	12L Boreo-continental pine forests	forest
Sádlo et al., 2007	12O Peri-Alpidic pine forests	forest
Sádlo et al., 2007	12P Peatland pine forests	forest
Sádlo et al., 2007	12Q Peatland birch forests	forest
Sádlo et al., 2007	12R Acidophilous spruce forests	forest
Sádlo et al., 2007	12S Basiphilous spruce forests	forest
Sádlo et al., 2007	12T Robinia pseudacacia plantations	forest
Sádlo et al., 2007	12U Plantations of broad-leaved non-native trees	forest
Sádlo et al., 2007	12V Spruce plantations	forest
Sádlo et al., 2007	12W Pine and larch plantations	forest
Sádlo et al., 2007	13A Annual vegetation of ruderal habitats	human-made
Sádlo et al., 2007	13B Annual vegetation of arable land	human-made
Sádlo et al., 2007	13C Annual vegetation of trampled habitats	human-made
Sádlo et al., 2007	13D Perennial thermophilous ruderal vegetation	human-made
Sádlo et al., 2007	13E Perennial nitrophilous herbaceous vegetation of mesic sites	human-made
Sádlo et al., 2007	13F Herbaceous vegetation of forests clearings and Rubus scrub	human-made|heaths and scrub
Sádlo et al., 2007	1A Calcareous cliffs	rock and scree
Sádlo et al., 2007	1B Siliceous cliffs and block fields	rock and scree
Sádlo et al., 2007	1C Walls	rock and scree
Sádlo et al., 2007	1D Mobile calcareous screes	rock and scree
Sádlo et al., 2007	2A Alpine grasslands on siliceous bedrock	grasslands
Sádlo et al., 2007	2B Subalpine tall-forb and tall-grass vegetation	grasslands
Sádlo et al., 2007	4A Reed-beds of eutrophic still waters	wetland
Sádlo et al., 2007	4B Halophilous reed and sedge beds	wetland
Sádlo et al., 2007	4C Eutrophic vegetation of muddy substrata	wetland
Sádlo et al., 2007	4D Riverine reed vegetation	wetland
Sádlo et al., 2007	4E Reed vegetation of brooks	wetland
Sádlo et al., 2007	4F Mesotrophic vegetation of muddy substrata	wetland
Sádlo et al., 2007	4G Tall-sedge beds	wetland
Sádlo et al., 2007	4H Vegetation of low annual hygrophilous herbs	wetland
Sádlo et al., 2007	4I Vegetation of nitrophilous annual hygrophilous herbs	wetland
Sádlo et al., 2007	4J River gravel banks	wetland
Sádlo et al., 2007	4K Petasites fringes of montane brooks	wetland
Sádlo et al., 2007	4L Nitrophilous herbaceous fringes of lowland rivers	wetland
Sádlo et al., 2007	5A Hard-water springs with tufa formation	wetland
Sádlo et al., 2007	5B Lowland to montane soft-water springs	wetland
Sádlo et al., 2007	5C Alpine and subalpine soft-water springs	wetland
Sádlo et al., 2007	5D Calcareous fens	wetland
Sádlo et al., 2007	5E Acidic moss-rich fens and peatland meadows	wetland
Sádlo et al., 2007	5F Transitional mires	wetland
Sádlo et al., 2007	5G Raised bogs	wetland
Sádlo et al., 2007	5H Wet peat soils and bog hollows	wetland
Sádlo et al., 2007	6A Mesic Arrhenatherum meadows	grasslands
Sádlo et al., 2007	6B Montane mesic meadows	grasslands
Sádlo et al., 2007	6C Pastures and park grasslands	grasslands
Sádlo et al., 2007	6D Alluvial meadows of lowland rivers	grasslands
Sádlo et al., 2007	6E Wet Cirsium meadows	grasslands
Sádlo et al., 2007	6F Intermittently wet Molinia meadows	grasslands
Sádlo et al., 2007	6G Vegetation of wet disturbed soils	grasslands
Sádlo et al., 2007	7A Subalpine and montane acidophilous grasslands	grasslands
Sádlo et al., 2007	7B Submontane Nardus grasslands	grasslands
Sádlo et al., 2007	8A Hercynian dry grasslands on rock outcrops	grasslands
Sádlo et al., 2007	8B Submediterranean dry grasslands on rock outcrops	grasslands
Sádlo et al., 2007	8C Narow-leaved sub-continental steppes	grasslands
Sádlo et al., 2007	8D Broad-leaved dry grasslands	grasslands
Sádlo et al., 2007	8E Acidophilous dry grasslands	grasslands
Sádlo et al., 2007	8F Thermophilous forest fringe vegetation	grasslands
Sádlo et al., 2007	9B Open vegetation of acidic sands	grasslands
Sádlo et al., 2007	9C Festuca grasslands on acidic sands	grasslands
Sádlo et al., 2007	9D Pannonian sand steppes	grasslands
Sádlo et al., 2007	9E Acidophilous vegetation of spring therophytes and succulents	grasslands
Sádlo et al., 2007	9F Basiphilous vegetation of spring therophytes and succulents	grasslands
